# PHF6 suppresses self-renewal of leukemic stem cells in AML

**DOI:** 10.1101/2024.01.06.573649

**Authors:** Sapana S. Jalnapurkar, Aishwarya Pawar, Subin S. George, Charles Antony, Jason Grana, Sandeep Gurbuxani, Vikram R. Paralkar

## Abstract

Acute myeloid leukemia is characterized by uncontrolled proliferation of self-renewing myeloid progenitors. PHF6 is a chromatin-binding protein mutated in myeloid leukemias, and its loss increases mouse HSC self-renewal without malignant transformation. We report here that *Phf6* knockout increases the aggressiveness of *Hoxa9*-driven AML over serial transplantation, and increases the frequency of leukemia initiating cells. We define the *in vivo* hierarchy of *Hoxa9*-driven AML and identify a population that we term the ‘LIC-e’ (leukemia initiating cells enriched) population. We find that *Phf6* loss has context-specific transcriptional effects, skewing the LIC-e transcriptome to a more stem-like state. We demonstrate that LIC-e accumulation in *Phf6* knockout AML occurs not due to effects on cell cycle or apoptosis, but due to an increase in the fraction of its progeny that retain LIC-e identity. Overall, our work indicates that *Phf6* loss increases AML self-renewal through context-specific effects on leukemia stem cells.

**Statement of Significance:** Leukemia stem cell self-renewal is critical to the pathophysiology of AML. *Phf6* deletion accelerates mouse AML by increasing LSC self-renewal, specifically by increasing the fraction of LSC progeny that retain LSC identity. Our work shows how a repressor of HSC self-renewal is inactivated in AML to drive LSC stemness.
