## Supplementary material for "PHF6 suppresses self-renewal of leukemic stem cells in AML": Table S1

### Sheet: Sheet1
Table S1 - Antibodies use for flow cytometry
Fluorophor conjugated antibodies	Source	Catalog number
BUV395 anti-CD45	BD	564279
BUV395 anti-CD45.2	Fisher Scientific	BDB564616
BV421 anti-CD11B	Emsco Fisher	BDB562605
BV421 anti-CD34	BioLegend	343609
BV510 anti-Ly-6G	BioLegend	127633
BV510 anti-CD16/32	BioLegend	101333
BV605 anti-CD117	BioLegend	105847
BV650 anti-Ly-6A/E (Sca-1)	BioLegend	108143
BV785 anti-Ly-6C	BioLegend	128041
PerCP/Cy5.5 anti-CD19	BioLegend	115533
APC anti-CD3	BioLegend	100235
Biotinylated antibodies
Biotin anti-Ly-6G/Ly-6C (Gr-1)	BioLegend	108403
Biotin anti-CD19	BioLegend	115503
Biotin anti-TER-119	BioLegend	116203
Biotin anti-CD49b	BioLegend	108903
Biotin anti-CD45R/B220	BioLegend	103203
Biotin anti-CD3	BioLegend	100243
Biotin anti-CD11b	BioLegend	101204
Biotin anti-CD117	BioLegend	105804
PerCP/Cy5.5 streptavidin	BioLegend	405214
Fc blocking antibody
TruStain fcX™	BioLegend	101319
