## Supplementary material for "PHF6 suppresses self-renewal of leukemic stem cells in AML": Table S3

### Sheet: Sheet1
Table S3 - List of publicly available ChIP-Seq datasets used
Factor	GEO accession number	Cell type
ATF3	SRX3792886	Macrophage
FOS	SRX1225542	BMDM
JUNB	SRX197290	BMDM
GATA2	SRX100313	G1E
SPI1	SRX884084	MLLAF9AML
MAFB	SRX1465586	BMDM
IRF4	SRX1131942	Plasmablast
IRF8	SRX3380969	Dendritic Cell
RELB	SRX20904786	BMDC
RELA	SRX20904787	BMDC
